# Multiplexed Targeted iprm-PASEF Assays for MALDI Mass Spectrometry Imaging of Lipids, NAD^+^, and Related Metabolites in CD38 Knockout Mice

**DOI:** 10.1101/2025.05.25.655991

**Authors:** Charles A. Schurman, Joanna Bons, Prasanna Vadhana Ashok Kumaar, Sriya Cheruvu, Jingqi Fang, Andrea Roberts, Genesis Vega Hormazabal, Rebeccah R. Riley, Nannan Tao, Eric Verdin, Birgit Schilling

**Author notes:** Corresponding Author: Birgit Schilling, Ph.D. Professor, Buck Institute for Research on Aging Director, Mass Spectrometry and Proteomics Core Buck Institute for Research on Aging Novato, CA 94945.

## Abstract

Mass spectrometry imaging (MSI) maps the molecular landscape of tissues; however, confident *in situ* identification and accurate quantification of analytes by matrix-assisted laser desorption/ionization (MALDI)-MSI remain challenging. We present a new targeted imaging methodology, imaging parallel reaction monitoring parallel accumulation-serial fragmentation (iprm-PASEF), which utilizes trapped ion mobility spectrometry (TIMS) and MALDI for assessment of metabolites and lipids on the fragment ion level in tissue. We investigated liver tissues from wild-type and CD38 knockout (CD38^-/-^) mice, as CD38 contributes to age-related nicotinamide adenine dinucleotide (NAD^+^) decline and direct detection of NAD^+^ within tissue remains challenging. The iprm-PASEF workflow enabled confident differentiation of lipid isomers, resolving phosphatidylinositols at *m/z* 857.52 and confirming the presence of PI 36:4(16:0/20:4) and absence of PI 36:4(14:0/22:4) at the fragment ion level. We confirmed a more than 2-fold increase in NAD^+^ in CD38^-/-^ liver tissues of male and female animals (n = 3 per genotype and sex) and decreased adenosine diphosphate ribose (ADPR) through relative quantification of characteristic fragment ions, confirming alteration of NAD metabolism in these animals. This approach provided confident and specific MS2-based identification and relative quantification of fragment ions in MSI experiments, with consistent fold changes across multiple characteristic fragment ions and biological replicates.
