## Supplementary material for "Multiplexed Targeted iprm-PASEF Assays for MALDI Mass Spectrometry Imaging of Lipids, NAD^+^, and Related Metabolites in CD38 Knockout Mice": Supple Table 1

### Sheet: Supplemental_Table_1
Supplemental Table 1: iprm-PASEF isolation settings for targeted analytes
m/z	Interval Width (+/- Da)	1/K0 begin	1/K0 end	Mobility Interval Width (+/- 1/K0)	Name	Notation	Calculated CE (eV, linear fit)
540.05	0.00319764	1.0039	1.0234	0.00975	Cyclic adenosine diphosphate ribose (cADPR)	[M-H]-	41.6766
558.07	0.00320277	1.0034	1.0229	0.00975	Adenosine diphosphate ribose (ADPR)	[M-H]-	41.6609
857.519	0.0049213	1.4188	1.4385	0.00985	PI(16:0/20:4)	[M-H]-	54.6453
859.53	0.00493284	1.4222	1.4418	0.0098	PI(18:1/18:2) + PI(16:0/20:3)	[M-H]-	54.75
885.55	0.00494439	1.46025	1.47975	0.00975	PI(18:0/20:4)	[M-H]-	55.9375
664.12	0.00406203	1.1224	1.14	0.0088	Nicotinamide adenine dinucleotide (NAD+)	[M+H]+	45.35
