## Supplementary material for "Multiplexed Targeted iprm-PASEF Assays for MALDI Mass Spectrometry Imaging of Lipids, NAD^+^, and Related Metabolites in CD38 Knockout Mice": Supple Table 4

### Sheet: Supplemental_Table_4A_Females
Supplemental Table 4: Quantification and Statistical Analysis of NAD+ Fragment Ions
Statistical analysis for select fragment ions of NAD+ [M+H]+ precursor ion at m/z 664.12 & 1/K0 at 1.1224-1.1400 Vs/cm2, with optimized CE = 35 eV from livers of female CD38-/- and WT animals
	Fragment ion m/z:	m/z 428.04						m/z 524.06
	Genotype:	WT			CD38-/-			WT			CD38-/-
	Replicate	1	2	3	1	2	3	1	2	3	1	2	3
		13.988	40.3583	52.3491	80.0304	71.7033	106.023	9.37599	27.3226	32.6011	52.1824	51.1659	73.3518
	Average:	35.5651			85.9189			23.0999			58.9001
	Standard error of the mean:	11.3303			10.3354			7.0291			7.23182
	Fold-change CD38-/- vs WT:	2.41582						2.5498
	Student's t-test p-value	0.0304049						0.023802

### Sheet: Supplemental_Table_4B_Males
Supplemental Table 4: Quantification and Statistical Analysis of NAD+ Fragment Ions
Statistical analysis for select fragment ions of NAD+ [M+H]+ precursor ion at m/z 664.12 & 1/K0 at 1.1224-1.1400 Vs/cm2, with optimized CE = 35 eV from livers of male CD38-/- and WT animals
	Fragment ion m/z:	m/z 428.04						m/z 524.06
	Genotype:	WT			CD38-/-			WT			CD38-/-
	Replicate	1	2	3	1	2	3	1	2	3	1	2	3
		74.6373	47.6676	37.8649	126.909	121.472	81.4837	54.5578	30.8968	24.4006	85.1763	80.8376	54.5199
	Average:	53.3899			109.955			36.6184			73.5113
	Standard error of the mean:	10.9941			14.3219			9.16365			9.57791
	Fold-change CD38-/- vs WT:	2.05947						2.0075
	Student's t-test p-value	0.0350867						0.0496554
